# ProbeST: a custom probe design pipeline for Spatial Transcriptomics

**DOI:** 10.1101/2025.08.29.673037

**Authors:** Sofia Rouot, Ireen van Dolderen, Patrick Rosendahl Andreassen, Solène Frapard, Sybil A. Herrera-Foessel, Hailey Sounart, Sami Saarenpää, Julia A. Vorholt, Stefania Giacomello

**Author notes:** Corresponding author: Stefania Giacomello. First-shared author (Sofia Rouot, Ireen van Dolderen, Patrick Rosendahl Andreassen). www.re-peat.earth.

## Abstract

Probe-based Spatial Transcriptomics profiles spatially-resolved transcriptomes using gene-specific probe pairs for both Formalin-fixed paraffin-embedded (FFPE) and Fresh Frozen samples. However, its applicability is restricted to human and mouse studies, due to commercial probe set availability. Here, we present ProbeST, an open-source computational pipeline for designing custom probe sets for any organism of interest. We validated ProbeST on FFPE mouse enteroids infected with *Salmonella enterica* serovar Typhimurium, using custom pathogen probes with the available mouse probe panel. We simultaneously detected host and pathogen transcripts, demonstrating high probe specificity and enabling identification of inflammatory response host genes *Mefv*, *Tnf*, and *Anxa1* colocalizing to pathogen genes. The reproducible ProbeST workflow expands probe-based Spatial Transcriptomics to studies of non-model organisms and host-pathogen interactions.
