## Additional file 1 for "ProbeST: a custom probe design pipeline for Spatial Transcriptomics"

gene_id	probe_seq	probe_id	included
CBW16945.1	CATGGATATCAATATAGCGGTAGTTGAAATCGTCGCGTTCTTTGCTCAGT	CBW16945.1|grxA|131c16d	TRUE
CBW16945.1	TCAGCATGGATATCAATATAGCGGTAGTTGAAATCGTCGCGTTCTTTGCT	CBW16945.1|grxA|3f3e6f7	TRUE
CBW17123.1	ATAATGATGTGGTCAGTTTTCCAATTACCTCCCGAAACCATCTTTCATTG	CBW17123.1|pipB|53103e3	TRUE
CBW17123.1	CAGTTAAGTCTGAGCCGAATAGAATTGCAGCGGTTAAGTTTACACCGGAC	CBW17123.1|pipB|a5e36b3	TRUE
CBW17123.1	AGTCATGTTTGAACCCATTAGATTTACAGCGTGTAGATTTGCACAACACA	CBW17123.1|pipB|f4e3164	TRUE
CBW17257.1	CATAAAACTTTCCACCATGCTTCTTTCGTATTCCTTGGGGAGTTGGTAAG	CBW17257.1|sifA|1c71fb4	TRUE
CBW17257.1	AACCTGAAATCTATCTCTTTGCGATGCGCAGGCTAACTCTTTCAACTCAA	CBW17257.1|sifA|4e42155	TRUE
CBW17257.1	TTCATGAGGATTATGAACCTGAAATCTATCTCTTTGCGATGCGCAGGCTA	CBW17257.1|sifA|ba5a4a0	TRUE
CBW17293.1	ATCCTTTGCGATAATACGCTTTAATATCCTCAAACGTTTTCTCCGGGTCT	CBW17293.1|zinT|1ea03b9	TRUE
CBW17293.1	TATTTACAGGATGCAACGTTATTGTCGCGATGGAATTCTATAACGCCATT	CBW17293.1|zinT|74ca57f	TRUE
CBW17293.1	GCTTTAATATCCTCAAACGTTTTCTCCGGGTCTTTCTTCGCCTTTTGCCT	CBW17293.1|zinT|7a5d51b	TRUE
CBW17365.2	CTTTTTCCAGAGCTTCTCTCAGACTCACAATACCAAGCTGCTCGCCTTCC	CBW17365.2|infC|9fb4c00	TRUE
CBW17365.2	GATTTCGACTAAGTCTACTCCGGCTTCTTCAGCTTTTTCCAGAGCTTCTC	CBW17365.2|infC|dc7afea	TRUE
CBW17365.2	TTACCTGATAGTCGCCTTCATCTGTCCCAGGACGGAATTTAATTTCCTTC	CBW17365.2|infC|eff6518	TRUE
CBW17407.1	ACTTACGGTATTTAGTAGCCTGGTTGTCCAGACGCTGGTTAGCGCGAGCT	CBW17407.1|lpp|940926b	TRUE
CBW17430.1	CTTTTCAGCCAACTCCTCTATTTCTGCTTCCCCTGCACCTACCATACGCT	CBW17430.1|sseC|34d080b	TRUE
CBW17430.1	AAACTTTTCAGCCAACTCCTCTATTTCTGCTTCCCCTGCACCTACCATAC	CBW17430.1|sseC|77c4778	TRUE
CBW17430.1	TGACATTGCTTAAGTGATGATGTGTTAAGGCGGTTACTCCTGCGGCGCTG	CBW17430.1|sseC|9d18653	TRUE
CBW17436.1	GGTTGAGCAAATCATTACCATTCATTTTGTCATTAATGGCCTGGCCTGCC	CBW17436.1|ssaG|62d289c	TRUE
CBW17436.1	TGAGCAAATCATTACCATTCATTTTGTCATTAATGGCCTGGCCTGCCTGG	CBW17436.1|ssaG|9c67c2f	TRUE
CBW17436.1	AAATCATTACCATTCATTTTGTCATTAATGGCCTGGCCTGCCTGGTGCGC	CBW17436.1|ssaG|c2b0708	TRUE
CBW17919.1	GGCATAAGTTCCACTAATTTTTCATGGATTGCAACCGCTGTAGCCCGCGC	CBW17919.1|znuA|32c527d	TRUE
CBW17919.1	GTGAGTCCGTAGTGTTTTTCGTAGTAACCGTAGGCGTCATGAAAAACGAA	CBW17919.1|znuA|354b366	TRUE
CBW17919.1	AAGTTCCACTAATTTTTCATGGATTGCAACCGCTGTAGCCCGCGCTATCT	CBW17919.1|znuA|57ba51c	TRUE
CBW18279.1	CGTCATCGTCTCGTTATCAAGTTTTAATTGTTCACTTTGCTTCTCGCCCA	CBW18279.1|fruB|389dda2	TRUE
CBW18279.1	CAAGTTTTAATTGTTCACTTTGCTTCTCGCCCATCAGCAATGCGCGCAGC	CBW18279.1|fruB|a0db20f	TRUE
CBW18279.1	CGTCTCGTTATCAAGTTTTAATTGTTCACTTTGCTTCTCGCCCATCAGCA	CBW18279.1|fruB|fa46edd	TRUE
CBW18861.1	CACGAATATCAATTTGTCGGTTATTTCCGCGCGTCCCCGAGGCGCTATTG	CBW18861.1|iroN|0ec31e5	TRUE
CBW18861.1	TTAATATCTTTATTGGTGACCCCCTCCCGTCCGGCGGCATTTTTGGTACC	CBW18861.1|iroN|2e9252f	TRUE
CBW18861.1	ATGCCGTTATGAGTTAGACCGTAATTCTGCCGGTACAGGCGATTGGTCTC	CBW18861.1|iroN|5462ffc	TRUE
CBW18939.1	ATCAATCACTTTACGCACCTGTTTTGGCGTCCCCTGTTGATCGGCGTTAA	CBW18939.1|sitA|0178663	TRUE
CBW18939.1	GTATCAATCACTTTACGCACCTGTTTTGGCGTCCCCTGTTGATCGGCGTT	CBW18939.1|sitA|6bb72ae	TRUE
CBW18939.1	CATTTTGCTTATAGATCTGCGCATTATCCGGATCGTACTTCACCAGGGCG	CBW18939.1|sitA|d4ddbfe	TRUE
CBW18950.1	ATCCTGTTGGTAATCGTCTGTTTATCCACAGCCGTGGCAATCGCCGAACC	CBW18950.1|prgJ|27d0889	TRUE
CBW18950.1	CTCAATCCTGTTGGTAATCGTCTGTTTATCCACAGCCGTGGCAATCGCCG	CBW18950.1|prgJ|6a8a989	TRUE
CBW18961.1	TGTCGGTATTTTGAATACTGGCTTTTAAAAAGGACGTGATCGTTCCGGGG	CBW18961.1|sipC|07e0c4f	TRUE
CBW18961.1	CATTCGCTTTAGTCGTGACATTATTTGCCAGAGCATTCAAATCCTGATTC	CBW18961.1|sipC|0b569f9	TRUE
CBW18961.1	GCATCAAAACTGACTAATGACAACTTACCAGACAGTTTGCTATCAGCCTG	CBW18961.1|sipC|5d2fb5f	TRUE
CBW19821.1	GCACGAATTTCTTTATAGCCCTGTTCCTGAGCGGGGACCGAACCTAACCC	CBW19821.1|mgtC|81fe6f0	TRUE
CBW19821.1	CCGAACCTAACCCTTGTAAACAGATCGCGGCCTCTTTTACGATATTCAGT	CBW19821.1|mgtC|c704386	TRUE
CBW19844.1	ACGGTAGAAACTGCTTGGTATTTTTACCGTCAGCGTAGTAGGAAACCAGC	CBW19844.1|uhpT|5b19bb1	TRUE
CBW19844.1	TTGGTATTTTTACCGTCAGCGTAGTAGGAAACCAGCGTTTTCCCCACGCC	CBW19844.1|uhpT|b691027	TRUE
CBW19844.1	AAACGGTAGAAACTGCTTGGTATTTTTACCGTCAGCGTAGTAGGAAACCA	CBW19844.1|uhpT|d78cc6e	TRUE
CBW20341.1	GGCTATATTTTCCACGCTTACATCTGCATCCTCAGCAGCTTGTTTCCATC	CBW20341.1|phoN|84804c5	TRUE
CBW20341.1	CATAGCCCTTAAAATAAGCCTCCTTATCATAGCGGTAAGCCGGATCATCA	CBW20341.1|phoN|9338d73	TRUE
CBW20341.1	TATTCTGGCTATATTTTCCACGCTTACATCTGCATCCTCAGCAGCTTGTT	CBW20341.1|phoN|99ae1bb	TRUE
CBW20352.1	CAGCAGATTTAGACTCAACTTCTTTACGTTTGACGATCACACGATCATGT	CBW20352.1|groES|456fecd	TRUE
CBW20352.1	AACACTTCTTCATTGTCGATCTTTTCAGATTTCACACCGTAGCCATCGTT	CBW20352.1|groES|5df3be6	TRUE
CBW20352.1	TCAACACTTCTTCATTGTCGATCTTTTCAGATTTCACACCGTAGCCATCG	CBW20352.1|groES|8589657	TRUE
CBW20572.1	GCAATCCTGATACAATCAACAGCTTCAGCGCATCAGCTGACAGGCCGATA	CBW20572.1|yjjZ|6248521	TRUE
CBW20572.1	ACAAAATGCCGTAATTGTTTGTGATACAACATCAGCGCAGACAGTAGCAA	CBW20572.1|yjjZ|b097e1d	TRUE
