## Additional file 5 for "ProbeST: a custom probe design pipeline for Spatial Transcriptomics"

### Sheet: Sheet1
Sequence id	Number of probe pairs	% average overlap	Min overlap	Max overlap
CBW17407.1_lpp_CBW17407.1_1308	1	0	0	90
CBW20352.1_groES_CBW20352.1_4265	3	31.33
CBW19854.1_ivbL_CBW19854.1_3765	0	N/A
CBW17365.2_infC_CBW17365.2_1266	3	11.33
CBW19498.1_rpsS_CBW19498.1_3408	0	N/A
CBW20341.1_phoN_CBW20341.1_4254	3	28.67
CBW17919.1_znuA_CBW17919.1_1824	3	29.33
CBW17257.1_sifA_CBW17257.1_1158	3	22.67
CBW19821.1_mgtC_CBW19821.1_3732	2	24
CBW17891.1_pagM_CBW17891.1_1796	0	N/A
CBW17123.1_pipB_CBW17123.1_1024	3	0
CBW17430.1_sseC_CBW17430.1_1331	3	30.67
CBW17293.1_zinT_CBW17293.1_1194	3	21.33
CBW17436.1_ssaG_CBW17436.1_1337	3	87.33
CBW18950.1_prgJ_CBW18950.1_2858	2	90
CBW18279.1_fruB_CBW18279.1_2185	3	75.33
CBW18888.1_nrdH_CBW18888.1_2796	0	N/A
CBW20572.1_yjjZ_CBW20572.1_4486	2	6
CBW18939.1_sitA_CBW18939.1_2847	3	31.33
CBW16945.1_grxA_CBW16945.1_846	2	90
CBW18861.1_iroN_CBW18861.1_2769	3	0
CBW19844.1_uhpT_CBW19844.1_3755	3	76.67
CBW18961.1_sipC_CBW18961.1_2869	3	0
