## Additional file 13 for "ProbeST: a custom probe design pipeline for Spatial Transcriptomics"

### Sheet: Sheet 1
Additional file 11: Colocalisation DE genes of WT+ condition with adjusted p-value < 0.05, using wilcoxon test.
	p_val	avg_log2FC	pct.1	pct.2	p_val_adj
Olfr605	4.38818e-12	5.90374	0.021	0	8.41785e-08
Pcdhac1	3.09704e-11	4.38917	0.031	0.001	5.94104e-07
Kcnn4	1.09794e-10	1.84821	0.168	0.052	2.10618e-06
Meiob	2.03487e-09	5.58181	0.016	0	3.90348e-05
Igkv8-27	2.03488e-09	6.16677	0.016	0	3.90351e-05
Hoxa4	4.5325e-09	3.29231	0.042	0.004	8.69469e-05
Itga2	8.75212e-09	1.42035	0.178	0.064	0.000167892
Xlr3c	5.47612e-08	3.0513	0.042	0.005	0.00105048
Pcsk6	1.4053e-07	0.734879	0.435	0.254	0.00269578
Dynap	1.70162e-07	1.59159	0.136	0.047	0.00326422
Fpr-rs4	4.45787e-07	4.58181	0.016	0	0.00855153
Mefv	4.51118e-07	3.99685	0.016	0	0.0086538
Pmepa1	4.55266e-07	1.44906	0.225	0.108	0.00873337
Fam83d	8.50558e-07	1.65289	0.11	0.036	0.0163162
Ppan	9.3973e-07	0.993183	0.366	0.218	0.0180268
Nlrp4c	9.90326e-07	5.16677	0.01	0	0.0189974
Spag11b	9.90326e-07	5.16677	0.01	0	0.0189974
Olfr148	9.90326e-07	5.16677	0.01	0	0.0189974
Nalcn	9.90326e-07	5.16677	0.01	0	0.0189974
Ice2	1.11238e-06	1.23536	0.173	0.073	0.0213388
Ctps	1.22209e-06	1.2425	0.209	0.098	0.0234433
Bub1	1.35642e-06	2.08431	0.073	0.019	0.0260203
Scel	1.45143e-06	2.27925	0.063	0.014	0.0278428
Psmd7	1.54601e-06	0.640738	0.628	0.476	0.0296571
Cd3eap	1.8044e-06	1.44095	0.152	0.062	0.0346139
Mdfi	1.82671e-06	1.48784	0.12	0.043	0.0350418
Myc	1.8326e-06	0.705102	0.66	0.528	0.0351548
Tmem30b	1.86955e-06	-0.228504	1	0.998	0.0358636
Angptl4	2.05616e-06	-0.265661	0.979	0.986	0.0394434
Pole	2.06762e-06	1.97176	0.073	0.019	0.0396632
Egln3	2.19691e-06	-0.250439	1	0.999	0.0421433
