## Additional file 14 for "ProbeST: a custom probe design pipeline for Spatial Transcriptomics"

### Sheet: Sheet 1
Additional file 12: Colocalisation DE genes of Nlrc4-/- condition with adjusted p-value < 0.05, using wilcoxon test.
	p_val	avg_log2FC	pct.1	pct.2	p_val_adj
Atp1a1	7.39872e-14	-0.201089	1	1	1.4193e-09
Sis	4.83651e-11	-0.255576	1	1	9.27788e-07
Atp1b1	3.62444e-09	-0.194688	1	1	6.95277e-05
Il1rn	5.22919e-09	0.37059	0.997	0.992	0.000100312
Smim24	6.64787e-09	-0.186281	1	1	0.000127526
Per2	1.70131e-08	-0.319887	0.906	0.942	0.000326361
Cyp51	4.90044e-08	0.260276	1	0.999	0.000940052
Myo1a	2.01536e-07	-0.1577	1	1	0.00386607
Gpi1	2.26195e-07	-0.13363	1	1	0.0043391
Arrdc3	2.95727e-07	-0.233522	0.944	0.98	0.00567293
Arf4	3.25679e-07	0.225742	0.997	0.997	0.0062475
Tnf	3.40302e-07	1.4581	0.082	0.027	0.00652802
Clec2h	3.94115e-07	-0.186464	0.991	0.994	0.00756031
Dsg2	4.36535e-07	0.20724	1	0.999	0.00837404
Dpp4	5.27373e-07	-0.185209	0.997	1	0.0101166
Sbk3	5.46273e-07	3.33193	0.026	0.003	0.0104792
Eid3	5.52331e-07	-0.347486	0.777	0.843	0.0105954
Prom1	1.02331e-06	0.409888	0.836	0.767	0.0196302
Ywhaz	1.13474e-06	0.133237	1	1	0.0217677
Ttc39d	1.23632e-06	4.87625	0.012	0	0.0237162
Olfr1458	1.23632e-06	4.87625	0.012	0	0.0237162
Serinc3	1.35609e-06	0.176421	1	1	0.0260138
Anxa1	1.36771e-06	0.320391	0.982	0.954	0.0262368
Cdk18	1.46075e-06	-0.222856	0.947	0.969	0.0280215
Pld1	1.54411e-06	-0.225069	0.988	0.994	0.0296206
Atg3	1.86303e-06	0.443316	0.695	0.587	0.0357385
Cul3	2.29099e-06	0.306947	0.85	0.772	0.0439481
Eif4g2	2.34622e-06	0.203384	0.997	0.981	0.0450075
Tle5	2.49245e-06	-0.111134	1	1	0.0478127
