## Additional file 15 for "ProbeST: a custom probe design pipeline for Spatial Transcriptomics"

### Sheet: Sheet 1
Additional file 13: Colocalisation DE genes of GsdmD-/- condition with adjusted p-value < 0.05, using wilcoxon test.
	p_val	avg_log2FC	pct.1	pct.2	p_val_adj
Tunar	4.79285e-09	3.38239	0.032	0.003	9.19413e-05
Dsg3	2.24652e-07	1.07684	0.288	0.162	0.0043095
Aadacl4	5.02412e-07	4.38239	0.016	0.001	0.00963777
Hsf2	6.86108e-07	1.94499	0.076	0.023	0.0131616
