## Supplementary material for "ProbeST: a custom probe design pipeline for Spatial Transcriptomics": Table 1

### Sheet: STM_probe_pair_sequence
Table 2: Complete list of probe pairs with their corresponding 50 bp sequence (LHS+RHS). The probe pair ID follows the notation: Gene ID|Gene Name|Hash ID. The Hash ID is unique to each probe pair and is generated by choosing numbers and letters at random.
Probe pair ID	Probe pair sequence
CBW16945.1|grxA|131c16d	CATGGATATCAATATAGCGGTAGTTGAAATCGTCGCGTTCTTTGCTCAGT
CBW16945.1|grxA|3f3e6f7	TCAGCATGGATATCAATATAGCGGTAGTTGAAATCGTCGCGTTCTTTGCT
CBW17123.1|pipB|53103e3	ATAATGATGTGGTCAGTTTTCCAATTACCTCCCGAAACCATCTTTCATTG
CBW17123.1|pipB|a5e36b3	CAGTTAAGTCTGAGCCGAATAGAATTGCAGCGGTTAAGTTTACACCGGAC
CBW17123.1|pipB|f4e3164	AGTCATGTTTGAACCCATTAGATTTACAGCGTGTAGATTTGCACAACACA
CBW17257.1|sifA|1c71fb4	CATAAAACTTTCCACCATGCTTCTTTCGTATTCCTTGGGGAGTTGGTAAG
CBW17257.1|sifA|4e42155	AACCTGAAATCTATCTCTTTGCGATGCGCAGGCTAACTCTTTCAACTCAA
CBW17257.1|sifA|ba5a4a0	TTCATGAGGATTATGAACCTGAAATCTATCTCTTTGCGATGCGCAGGCTA
CBW17293.1|zinT|1ea03b9	ATCCTTTGCGATAATACGCTTTAATATCCTCAAACGTTTTCTCCGGGTCT
CBW17293.1|zinT|74ca57f	TATTTACAGGATGCAACGTTATTGTCGCGATGGAATTCTATAACGCCATT
CBW17293.1|zinT|7a5d51b	GCTTTAATATCCTCAAACGTTTTCTCCGGGTCTTTCTTCGCCTTTTGCCT
CBW17365.2|infC|9fb4c00	CTTTTTCCAGAGCTTCTCTCAGACTCACAATACCAAGCTGCTCGCCTTCC
CBW17365.2|infC|dc7afea	GATTTCGACTAAGTCTACTCCGGCTTCTTCAGCTTTTTCCAGAGCTTCTC
CBW17365.2|infC|eff6518	TTACCTGATAGTCGCCTTCATCTGTCCCAGGACGGAATTTAATTTCCTTC
CBW17407.1|lpp|940926b	ACTTACGGTATTTAGTAGCCTGGTTGTCCAGACGCTGGTTAGCGCGAGCT
CBW17430.1|sseC|34d080b	CTTTTCAGCCAACTCCTCTATTTCTGCTTCCCCTGCACCTACCATACGCT
CBW17430.1|sseC|77c4778	AAACTTTTCAGCCAACTCCTCTATTTCTGCTTCCCCTGCACCTACCATAC
CBW17430.1|sseC|9d18653	TGACATTGCTTAAGTGATGATGTGTTAAGGCGGTTACTCCTGCGGCGCTG
CBW17436.1|ssaG|62d289c	GGTTGAGCAAATCATTACCATTCATTTTGTCATTAATGGCCTGGCCTGCC
CBW17436.1|ssaG|9c67c2f	TGAGCAAATCATTACCATTCATTTTGTCATTAATGGCCTGGCCTGCCTGG
CBW17436.1|ssaG|c2b0708	AAATCATTACCATTCATTTTGTCATTAATGGCCTGGCCTGCCTGGTGCGC
CBW17919.1|znuA|32c527d	GGCATAAGTTCCACTAATTTTTCATGGATTGCAACCGCTGTAGCCCGCGC
CBW17919.1|znuA|354b366	GTGAGTCCGTAGTGTTTTTCGTAGTAACCGTAGGCGTCATGAAAAACGAA
CBW17919.1|znuA|57ba51c	AAGTTCCACTAATTTTTCATGGATTGCAACCGCTGTAGCCCGCGCTATCT
CBW18279.1|fruB|389dda2	CGTCATCGTCTCGTTATCAAGTTTTAATTGTTCACTTTGCTTCTCGCCCA
CBW18279.1|fruB|a0db20f	CAAGTTTTAATTGTTCACTTTGCTTCTCGCCCATCAGCAATGCGCGCAGC
CBW18279.1|fruB|fa46edd	CGTCTCGTTATCAAGTTTTAATTGTTCACTTTGCTTCTCGCCCATCAGCA
CBW18861.1|iroN|0ec31e5	CACGAATATCAATTTGTCGGTTATTTCCGCGCGTCCCCGAGGCGCTATTG
CBW18861.1|iroN|2e9252f	TTAATATCTTTATTGGTGACCCCCTCCCGTCCGGCGGCATTTTTGGTACC
CBW18861.1|iroN|5462ffc	ATGCCGTTATGAGTTAGACCGTAATTCTGCCGGTACAGGCGATTGGTCTC
CBW18939.1|sitA|0178663	ATCAATCACTTTACGCACCTGTTTTGGCGTCCCCTGTTGATCGGCGTTAA
CBW18939.1|sitA|6bb72ae	GTATCAATCACTTTACGCACCTGTTTTGGCGTCCCCTGTTGATCGGCGTT
CBW18939.1|sitA|d4ddbfe	CATTTTGCTTATAGATCTGCGCATTATCCGGATCGTACTTCACCAGGGCG
CBW18950.1|prgJ|27d0889	ATCCTGTTGGTAATCGTCTGTTTATCCACAGCCGTGGCAATCGCCGAACC
CBW18950.1|prgJ|6a8a989	CTCAATCCTGTTGGTAATCGTCTGTTTATCCACAGCCGTGGCAATCGCCG
CBW18961.1|sipC|07e0c4f	TGTCGGTATTTTGAATACTGGCTTTTAAAAAGGACGTGATCGTTCCGGGG
CBW18961.1|sipC|0b569f9	CATTCGCTTTAGTCGTGACATTATTTGCCAGAGCATTCAAATCCTGATTC
CBW18961.1|sipC|5d2fb5f	GCATCAAAACTGACTAATGACAACTTACCAGACAGTTTGCTATCAGCCTG
CBW19821.1|mgtC|81fe6f0	GCACGAATTTCTTTATAGCCCTGTTCCTGAGCGGGGACCGAACCTAACCC
CBW19821.1|mgtC|c704386	CCGAACCTAACCCTTGTAAACAGATCGCGGCCTCTTTTACGATATTCAGT
CBW19844.1|uhpT|5b19bb1	ACGGTAGAAACTGCTTGGTATTTTTACCGTCAGCGTAGTAGGAAACCAGC
CBW19844.1|uhpT|b691027	TTGGTATTTTTACCGTCAGCGTAGTAGGAAACCAGCGTTTTCCCCACGCC
CBW19844.1|uhpT|d78cc6e	AAACGGTAGAAACTGCTTGGTATTTTTACCGTCAGCGTAGTAGGAAACCA
CBW20341.1|phoN|84804c5	GGCTATATTTTCCACGCTTACATCTGCATCCTCAGCAGCTTGTTTCCATC
CBW20341.1|phoN|9338d73	CATAGCCCTTAAAATAAGCCTCCTTATCATAGCGGTAAGCCGGATCATCA
CBW20341.1|phoN|99ae1bb	TATTCTGGCTATATTTTCCACGCTTACATCTGCATCCTCAGCAGCTTGTT
CBW20352.1|groES|456fecd	CAGCAGATTTAGACTCAACTTCTTTACGTTTGACGATCACACGATCATGT
CBW20352.1|groES|5df3be6	AACACTTCTTCATTGTCGATCTTTTCAGATTTCACACCGTAGCCATCGTT
CBW20352.1|groES|8589657	TCAACACTTCTTCATTGTCGATCTTTTCAGATTTCACACCGTAGCCATCG
CBW20572.1|yjjZ|6248521	GCAATCCTGATACAATCAACAGCTTCAGCGCATCAGCTGACAGGCCGATA
CBW20572.1|yjjZ|b097e1d	ACAAAATGCCGTAATTGTTTGTGATACAACATCAGCGCAGACAGTAGCAA
