## Supplementary material for "ProbeST: a custom probe design pipeline for Spatial Transcriptomics": Table 2

### Sheet: Sheet2
Table 1: Genes of interest of S. Tm targeted for the custom probe design.
Locus Tag	Gene Name	Marker for
SL1344_2863	sipC	Cytosol/Invasion		Data from: https://doi.org/10.1371/journal.ppat.1009280
SL1344_3753	uhpT	Cytosol
SL1344_2762	iroN	Cytosol
SL1344_0848	grxA	Cytosol
SL1344_2841	sitA	Cytosol
SL1344_4483	yjjZ	Cytosol
SL1344_2183	fruB	Cytosol
SL1344_2852	prgJ	Cytosol/Invasion
SL1344_1340	ssaG	Vacoule
SL1344_1198	zinT	Vacoule
SL1344_1334	sseC	Vacoule
SL1344_1027	pipB	Vacoule
SL1344_3729	mgtC	Vacoule
SL1344_1161	sifA	Vacoule
SL1344_1825	znuA	Vacoule
SL1344_4255	phoN	Vacoule
SL1344_1268	infC	All S. Tm (housekeeping)
SL1344_4266	groES	All S. Tm (housekeeping)
SL1344_1311	lpp	All S. Tm (housekeeping)
